# Breast Cancer Macrophage Heterogeneity and Self-renewal are Determined by Spatial Localization

**DOI:** 10.1101/2023.10.24.563749

**Authors:** Nir Ben-Chetrit, Xiang Niu, Jesus Sotelo, Ariel D. Swett, Vinagolu K. Rajasekhar, Maria S. Jiao, Caitlin M. Stewart, Priya Bhardwaj, Sanjay Kottapalli, Saravanan Ganesan, Pierre-Louis Loyher, Catherine Potenski, Assaf Hannuna, Kristy A. Brown, Neil M. Iyengar, Dilip D. Giri, Scott W. Lowe, John H. Healey, Frederic Geissmann, Irit Sagi, Johanna A. Joyce, Dan A. Landau

**Author notes:** **Correspondence:** Dan Avi Landau and Nir Ben-Chetrit. (D.A.L), (N.B.-C). These authors contributed equally (Nir Ben-Chetrit, Xiang Niu).

## Abstract

Tumor-infiltrating macrophages support critical steps in tumor progression, and their accumulation in the tumor microenvironment (TME) is associated with adverse outcomes and therapeutic resistance across human cancers. In the TME, macrophages adopt diverse phenotypic alterations, giving rise to heterogeneous immune activation states and induction of cell cycle. While the transcriptional profiles of these activation states are well-annotated across human cancers, the underlying signals that regulate macrophage heterogeneity and accumulation remain incompletely understood. Here, we leveraged a novel *ex vivo* organotypic TME (oTME) model of breast cancer, *in vivo* murine models, and human samples to map the determinants of functional heterogeneity of TME macrophages. We identified a subset of F4/80^high^Sca-1+ self-renewing macrophages maintained by type-I interferon (IFN) signaling and requiring physical contact with cancer-associated fibroblasts. We discovered that the contact-dependent self-renewal of TME macrophages is mediated via Notch4, and its inhibition abrogated tumor growth of breast and ovarian carcinomas *in vivo*, as well as lung dissemination in a PDX model of triple-negative breast cancer (TNBC). Through spatial multi-omic profiling of protein markers and transcriptomes, we found that the localization of macrophages further dictates functionally distinct but reversible phenotypes, regardless of their ontogeny. Whereas immune-stimulatory macrophages (CD11C+CD86+) populated the tumor epithelial nests, the stroma-associated macrophages (SAMs) were proliferative, immunosuppressive (Sca-1+CD206+PD-L1+), resistant to CSF-1R depletion, and associated with worse patient outcomes. Notably, following cessation of CSF-1R depletion, macrophages rebounded primarily to the SAM phenotype, which was associated with accelerated growth of mammary tumors. Our work reveals the spatial determinants of macrophage heterogeneity in breast cancer and highlights the disruption of macrophage self-renewal as a potential new therapeutic strategy.
