## Supplementary Table 2 for "Breast Cancer Macrophage Heterogeneity and Self-renewal are Determined by Spatial Localization"

### Sheet: M-CSF-treated (day2; CD11c+)
Gene name	P value	Average log fold change	Fraction of cells in the M-CSF-treated (CD11c+) macrophages expressing the gene	Fraction of cells in the late (day-10) M2-educated macrophages expressing the gene	Adjusted p value
Mmp12	0	2.12478	0.981	0.431	0
S100a11	0	1.50113	0.99	0.752	0
Mfge8	4.90989e-224	1.41118	0.65	0.242	6.79627e-220
Cd36	0	1.39375	0.959	0.599	0
Cd74	2.32491e-90	1.23568	0.621	0.354	3.21814e-86
Itgax	0	1.22218	0.771	0.096	0
Atp6v0d2	0	1.21345	0.869	0.171	0
Anxa1	0	1.04908	0.997	0.844	0
Mamdc2	0	1.02497	0.631	0.075	0
Prdx1	0	1.0199	1	0.995	0
Arhgap25	0	0.918961	0.833	0.261	0
Dnmt3a	2.85472e-236	0.873274	0.755	0.327	3.95151e-232
Il11ra1	7.43709e-303	0.828859	0.745	0.22	1.02944e-298
Rhoc	5.16496e-282	0.820251	0.895	0.469	7.14934e-278
Il7r	2.18621e-261	0.803643	0.873	0.46	3.02615e-257
Gpnmb	9.35478e-227	0.797245	0.988	0.878	1.29489e-222
Lgals3	0	0.783893	1	0.997	0
Itgb2	1.81246e-293	0.767534	0.925	0.624	2.5088e-289
Csf2rb	6.78432e-218	0.756543	0.841	0.439	9.39086e-214
Atp6v0a1	3.63822e-268	0.756456	0.822	0.347	5.03602e-264

### Sheet: Late educated (day-10)
Supplementary_Table_2: Differentially expressed genes between M2-educated late (day 10) and M-CSF-treated (day 2; CD11c+) macrophages
Gene name	P value	Average log fold change	Fraction of cells in the late (day-10) M2-educated macrophages expressing the gene	Fraction of cells in the M-CSF-treated (CD11c+) macrophages expressing the gene	Adjusted p value
Arg1	0	2.99277	0.814	0.017	0
Pf4	0	2.18637	0.91	0.304	0
Apoe	0	2.09964	0.969	0.838	0
Cd81	0	1.82468	0.915	0.253	0
Spp1	2.393e-191	1.72968	0.943	0.882	3.31238e-187
Fxyd5	0	1.59643	0.991	0.92	0
AA467197	5.09209e-192	1.53235	0.603	0.078	7.04847e-188
Bcl2a1b	0	1.51973	0.956	0.599	0
Mif	0	1.47885	0.987	0.834	0
F13a1	2.58458e-294	1.46634	0.585	0.008	3.57757e-290
Fn1	9.09799e-191	1.46165	0.579	0.091	1.25934e-186
Aldoa	0	1.38184	0.993	0.944	0
Ankrd37	7.51798e-307	1.35958	0.751	0.109	1.04064e-302
Bnip3	2.36332e-282	1.32309	0.74	0.148	3.27131e-278
Gpi1	0	1.31703	0.956	0.754	0
C1qa	5.15537e-155	1.29075	0.904	0.62	7.13606e-151
Clec4n	5.45687e-196	1.26478	0.528	0.035	7.55341e-192
Bsg	0	1.25498	0.965	0.759	0
Ccl6	2.55313e-110	1.22511	0.768	0.435	3.53404e-106
Klf2	6.68398e-150	1.22485	0.48	0.149	9.25197e-146
Wfdc17	1.62105e-125	1.22365	0.81	0.572	2.24386e-121
Ifitm2	5.07157e-274	1.22007	0.945	0.666	7.02007e-270
Ninj1	8.29274e-305	1.20364	0.934	0.708	1.14788e-300
Srgn	4.87971e-196	1.19093	0.793	0.471	6.7545e-192
Fcrls	3.58598e-172	1.16737	0.579	0.123	4.96371e-168
Fam162a	3.90047e-280	1.16664	0.821	0.491	5.39903e-276
Ifitm3	4.97479e-191	1.14463	0.976	0.662	6.88611e-187
Ldha	0	1.13426	0.963	0.828	0
Egln3	4.27402e-251	1.12206	0.557	0.019	5.91609e-247
Gapdh	0	1.12089	0.996	0.949	0
Malat1	3.12394e-260	1.09177	0.989	0.999	4.32415e-256
Prdx5	1.80749e-298	1.09112	0.967	0.844	2.50192e-294
Nupr1	1.28817e-179	1.08638	0.566	0.103	1.78309e-175
Ero1l	4.1695e-198	1.07057	0.585	0.177	5.77143e-194
Ly86	4.6306e-166	1.04935	0.688	0.306	6.40967e-162
Neat1	1.5211e-214	1.02089	0.935	0.893	2.10551e-210
Pgam1	4.361e-296	1.0156	0.985	0.875	6.0365e-292
Tpi1	2.13206e-264	0.991599	0.93	0.708	2.9512e-260
Ubc	7.46312e-228	0.97823	0.939	0.877	1.03304e-223
C1qb	4.49642e-118	0.916333	0.965	0.888	6.22394e-114
Junb	1.89112e-146	0.876036	0.803	0.618	2.61769e-142
Eif4a2	1.86179e-225	0.868306	0.792	0.537	2.57709e-221
C1qc	2.86948e-105	0.860968	0.937	0.893	3.97194e-101
Lyz2	1.12241e-95	0.860352	0.998	0.994	1.55364e-91
Cd14	1.65868e-75	0.837146	0.611	0.501	2.29594e-71
Ecm1	1.67562e-158	0.81084	0.454	0.083	2.3194e-154
Txnip	8.91784e-149	0.786642	0.806	0.608	1.23441e-144
Rpl24	0	0.784448	1	0.996	0
Cope	3.15656e-181	0.783657	0.697	0.421	4.36931e-177
Pold4	9.86941e-180	0.773487	0.703	0.489	1.36612e-175
Psmd8	5.49557e-178	0.767317	0.876	0.743	7.60697e-174
Sat1	1.18208e-128	0.761175	0.902	0.833	1.63624e-124
Rps6	6.27449e-282	0.759198	1	0.995	8.68515e-278
Blvrb	4.54748e-161	0.755828	0.948	0.821	6.29462e-157
