## Supplementary Table 3 for "Breast Cancer Macrophage Heterogeneity and Self-renewal are Determined by Spatial Localization"

### Sheet: Lineage markers
Supplementary_Table_3: Cell type marker genes
Gene name	P value	Average log fold change	Fraction of cells in the cluster expressing the gene	Fraction of cells in other clusters expressing the gene	Adjusted p value	Cluster
Fxyd3	0	2.4076	0.98	0.028	0	Tumor epithelail
Epcam	0	2.31451	0.989	0.02	0	Tumor epithelail
Krt18	0	2.10221	0.999	0.546	0	Tumor epithelail
Krt7	0	1.96336	0.974	0.228	0	Tumor epithelail
Wfdc2	0	1.92865	0.886	0.017	0	Tumor epithelail
Cldn3	0	1.70589	0.943	0.018	0	Tumor epithelail
Krt8	0	1.69549	0.987	0.243	0	Tumor epithelail
Tfcp2l1	0	1.63293	0.817	0.024	0	Tumor epithelail
Spint2	0	1.43739	0.967	0.054	0	Tumor epithelail
Cited4	0	1.43681	0.718	0.008	0	Tumor epithelail
Cystm1	0	1.33636	0.916	0.203	0	Tumor epithelail
Perp	0	1.23728	0.969	0.388	0	Tumor epithelail
Cp	0	1.12598	0.936	0.472	0	Tumor epithelail
Isg20	0	1.10274	0.918	0.506	0	Tumor epithelail
Tacstd2	0	1.04859	0.768	0.008	0	Tumor epithelail
F3	0	1.03335	0.837	0.453	0	Tumor epithelail
Acta2	0	2.77442	0.908	0.118	0	Stroma (CD24-neg)
Mgp	0	2.48933	0.889	0.186	0	Stroma (CD24-neg)
Bgn	0	2.42339	0.999	0.263	0	Stroma (CD24-neg)
Crabp2	0	2.03524	0.98	0.166	0	Stroma (CD24-neg)
Plac8	0	1.97421	0.975	0.073	0	Stroma (CD24-neg)
Inmt	0	1.91295	0.595	0.111	0	Stroma (CD24-neg)
Myl9	0	1.632	0.877	0.047	0	Stroma (CD24-neg)
Actg2	0	1.59086	0.865	0.036	0	Stroma (CD24-neg)
Serpinf1	0	1.5735	0.938	0.037	0	Stroma (CD24-neg)
Crip2	0	1.55444	0.966	0.161	0	Stroma (CD24-neg)
Tnfrsf9	0	1.53627	0.818	0.031	0	Stroma (CD24-neg)
Prkcdbp	0	1.51366	0.914	0.024	0	Stroma (CD24-neg)
Serpinh1	0	1.46143	0.992	0.429	0	Stroma (CD24-neg)
Pcolce	0	1.45811	0.963	0.193	0	Stroma (CD24-neg)
Col1a1	0	1.45726	0.889	0.044	0	Stroma (CD24-neg)
Sdc2	0	1.44572	0.952	0.348	0	Stroma (CD24-neg)
Postn	0	1.43231	0.779	0.093	0	Stroma (CD24-neg)
Higd1a	0	1.40043	0.989	0.738	0	Stroma (CD24-neg)
Ly6c1	0	1.35384	0.866	0.125	0	Stroma (CD24-neg)
Hsd11b1	0	1.31028	0.531	0.031	0	Stroma (CD24-neg)
Mmp2	0	1.29265	0.89	0.06	0	Stroma (CD24-neg)
Sparc	0	1.28248	0.996	0.417	0	Stroma (CD24-neg)
Lgals1	0	1.25527	1	0.986	0	Stroma (CD24-neg)
Ly6a	0	1.24285	0.982	0.516	0	Stroma (CD24-neg)
Ndrg1	0	1.22393	0.929	0.452	0	Stroma (CD24-neg)
Tuba1a	0	1.17929	0.943	0.439	0	Stroma (CD24-neg)
Bsg	0	1.16284	0.997	0.908	0	Stroma (CD24-neg)
Snhg18	0	1.11842	0.95	0.255	0	Stroma (CD24-neg)
Wisp2	0	1.11757	0.662	0.241	0	Stroma (CD24-neg)
Csrp1	0	1.1124	0.948	0.371	0	Stroma (CD24-neg)
Cyr61	0	1.10458	0.809	0.325	0	Stroma (CD24-neg)
Apol9b	0	1.09736	0.843	0.067	0	Stroma (CD24-neg)
Prelp	0	1.09638	0.749	0.118	0	Stroma (CD24-neg)
Cst3	0	1.07689	1	0.964	0	Stroma (CD24-neg)
Sdpr	0	1.05013	0.93	0.315	0	Stroma (CD24-neg)
Tuba1b	0	1.04228	0.987	0.791	0	Stroma (CD24-neg)
Dap	0	1.02591	0.995	0.726	0	Stroma (CD24-neg)
Bnip3	0	1.02216	0.911	0.463	0	Stroma (CD24-neg)
Aqp1	0	1.00991	0.728	0.104	0	Stroma (CD24-neg)
Gpi1	0	1.00431	0.98	0.885	0	Stroma (CD24-neg)
Lyz2	0	4.49234	0.995	0.127	0	Macrophage
Apoe	0	3.7167	0.855	0.116	0	Macrophage
Tyrobp	0	3.65463	1	0.035	0	Macrophage
Lpl	0	3.5853	0.929	0.015	0	Macrophage
Fcer1g	0	3.33432	0.999	0.057	0	Macrophage
Ctss	0	3.287	0.996	0.027	0	Macrophage
Mmp12	0	2.883	0.631	0.015	0	Macrophage
C1qb	0	2.85228	0.897	0.028	0	Macrophage
Cyba	0	2.83136	0.991	0.02	0	Macrophage
Gpnmb	0	2.76219	0.918	0.376	0	Macrophage
C1qc	0	2.64963	0.899	0.021	0	Macrophage
Trem2	0	2.62736	0.983	0.048	0	Macrophage
Crip1	0	2.62097	0.948	0.053	0	Macrophage
Cd52	0	2.54252	0.957	0.017	0	Macrophage
Ctsb	0	2.21271	0.999	0.913	0	Macrophage
Laptm5	0	2.20999	0.983	0.013	0	Macrophage
C1qa	0	2.11941	0.656	0.017	0	Macrophage
Cd36	0	2.10829	0.729	0.006	0	Macrophage
Fxyd5	0	2.00654	0.929	0.428	0	Macrophage
Lipa	0	1.96392	0.932	0.174	0	Macrophage
Cd68	0	1.89244	0.923	0.1	0	Macrophage
Tmsb4x	0	1.89054	1	0.992	0	Macrophage
Ucp2	0	1.88481	0.912	0.016	0	Macrophage
Creg1	0	1.83574	0.971	0.48	0	Macrophage
Alox5ap	0	1.82987	0.903	0.027	0	Macrophage
Mpeg1	0	1.80679	0.873	0.006	0	Macrophage
Lcp1	0	1.78534	0.924	0.007	0	Macrophage
Ms4a7	0	1.78064	0.787	0.005	0	Macrophage
Fth1	0	1.76551	1	1	0	Macrophage
Cybb	0	1.76234	0.846	0.005	0	Macrophage
Sh3bgrl3	0	1.75618	0.991	0.824	0	Macrophage
Wfdc17	0	1.70617	0.602	0.012	0	Macrophage
Ctsd	0	1.68603	0.999	0.969	0	Macrophage
Clec4d	0	1.68297	0.88	0.007	0	Macrophage
Csf1r	0	1.67776	0.897	0.019	0	Macrophage
Bcl2a1b	0	1.66136	0.644	0.009	0	Macrophage
C3ar1	0	1.64968	0.874	0.007	0	Macrophage
Sirpa	0	1.63736	0.865	0.044	0	Macrophage
Psap	0	1.61136	0.998	0.961	0	Macrophage
Spi1	0	1.57408	0.887	0.005	0	Macrophage
Ftl1	0	1.57163	1	1	0	Macrophage
Rgs10	0	1.5387	0.932	0.397	0	Macrophage
Igf1	0	1.53522	0.917	0.477	0	Macrophage
Efhd2	0	1.52969	0.888	0.2	0	Macrophage
Adgre1	0	1.49547	0.823	0.004	0	Macrophage
Adam8	0	1.49389	0.775	0.036	0	Macrophage
Ptpn18	0	1.49284	0.861	0.045	0	Macrophage
Npy	0	1.4928	0.61	0.003	0	Macrophage
Cd84	0	1.48587	0.839	0.004	0	Macrophage
AF251705	0	1.47257	0.833	0.004	0	Macrophage
Lgals3	0	1.4635	0.998	0.985	0	Macrophage
BC005537	0	1.45201	0.849	0.383	0	Macrophage
Cd72	0	1.44938	0.803	0.007	0	Macrophage
Clec12a	0	1.43838	0.801	0.004	0	Macrophage
Rgs2	0	1.43261	0.782	0.039	0	Macrophage
Ctsz	0	1.42027	0.941	0.557	0	Macrophage
Lat2	0	1.41716	0.823	0.01	0	Macrophage
Dpep2	0	1.41673	0.768	0.023	0	Macrophage
Ckb	0	1.41216	0.806	0.07	0	Macrophage
C5ar1	0	1.40837	0.755	0.015	0	Macrophage
Mafb	0	1.40781	0.773	0.033	0	Macrophage
Alcam	0	1.3999	0.789	0.039	0	Macrophage
Cd53	0	1.39726	0.858	0.007	0	Macrophage
Lilrb4a	0	1.39556	0.802	0.007	0	Macrophage
Arhgdib	0	1.37032	0.815	0.012	0	Macrophage
Ccl9	0	1.3579	0.742	0.313	0	Macrophage
Fcgr3	0	1.35754	0.746	0.013	0	Macrophage
Hexa	0	1.31603	0.968	0.622	0	Macrophage
Sepp1	0	1.30884	0.757	0.252	0	Macrophage
Coro1a	0	1.29078	0.767	0.009	0	Macrophage
Ptprc	0	1.26723	0.78	0.003	0	Macrophage
Itgb2	0	1.26355	0.733	0.057	0	Macrophage
Zeb2	0	1.25651	0.834	0.23	0	Macrophage
Smpdl3a	0	1.24134	0.757	0.022	0	Macrophage
Rps29	0	1.22379	1	0.998	0	Macrophage
Gusb	0	1.21368	0.802	0.134	0	Macrophage
Gngt2	0	1.19513	0.751	0.034	0	Macrophage
Myo1f	0	1.1882	0.728	0.002	0	Macrophage
Rgs1	0	1.17306	0.615	0.004	0	Macrophage
Lst1	0	1.15368	0.611	0.021	0	Macrophage
Atp6v0b	0	1.1413	0.965	0.814	0	Macrophage
Rnf128	0	1.12872	0.625	0.017	0	Macrophage
Rac2	0	1.11734	0.709	0.005	0	Macrophage
Lilr4b	0	1.11547	0.7	0.004	0	Macrophage
Il7r	0	1.11064	0.61	0.002	0	Macrophage
Atp6v1b2	0	1.10116	0.755	0.288	0	Macrophage
Osbpl8	0	1.08828	0.727	0.095	0	Macrophage
Glipr1	0	1.08117	0.831	0.404	0	Macrophage
Rnf149	0	1.0779	0.781	0.332	0	Macrophage
Grn	0	1.07495	0.96	0.794	0	Macrophage
Ctsa	0	1.07443	0.881	0.453	0	Macrophage
Unc93b1	0	1.06413	0.744	0.078	0	Macrophage
Pycard	0	1.06001	0.686	0.062	0	Macrophage
Stap1	0	1.05328	0.61	0.005	0	Macrophage
Nceh1	0	1.05023	0.711	0.09	0	Macrophage
Atf3	0	1.04736	0.613	0.027	0	Macrophage
Atp6v1a	0	1.04715	0.85	0.527	0	Macrophage
Tm6sf1	0	1.04332	0.692	0.007	0	Macrophage
Syngr1	0	1.03768	0.832	0.537	0	Macrophage
Srgn	0	1.03662	0.512	0.007	0	Macrophage
Irf8	0	1.0347	0.658	0.008	0	Macrophage
Rcbtb2	0	1.02722	0.677	0.099	0	Macrophage
Itgam	0	1.02101	0.651	0.003	0	Macrophage
Lair1	0	1.01415	0.669	0.001	0	Macrophage
Dclk1	0	1.15886	0.756	0.238	0	Basal-like
Tm4sf1	0	1.07086	0.985	0.708	0	Basal-like
Slpi	1.68267e-223	1.00202	0.668	0.467	2.32915e-219	Basal-like

### Sheet: CD24-neg (stroma) markers
Gene name	P value	Average log fold change	Fraction of cells in the cluster expressing the gene	Fraction of cells in other clusters expressing the gene	Adjusted p value	Cluster
Inmt	0	2.68263	0.918	0.113	0	CAF 1
Bsg	0	2.4114	1	0.992	0	CAF 1
Mgp	0	2.26116	0.973	0.765	0	CAF 1
Nupr1	0	1.82773	0.998	0.974	0	CAF 1
Gpi1	0	1.80509	0.999	0.951	0	CAF 1
Malat1	0	1.69819	0.995	0.997	0	CAF 1
Hsd11b1	0	1.60275	0.766	0.18	0	CAF 1
Itm2b	0	1.47288	0.999	0.962	0	CAF 1
Cst3	0	1.41247	1	0.999	0	CAF 1
Ctla2a	0	1.34677	0.87	0.599	0	CAF 1
Ero1l	0	1.29585	0.905	0.593	0	CAF 1
Cpq	0	1.25684	0.911	0.461	0	CAF 1
Cd63	0	1.22005	1	0.996	0	CAF 1
Sdc2	0	1.20641	0.978	0.912	0	CAF 1
Wisp2	0	1.19858	0.818	0.429	0	CAF 1
Ndrg1	0	1.16618	0.967	0.871	0	CAF 1
Gadd45a	0	1.16348	0.885	0.272	0	CAF 1
Ddit3	0	1.15849	0.783	0.503	0	CAF 1
Ubc	0	1.15106	0.997	0.986	0	CAF 1
Tnfrsf9	0	1.14658	0.922	0.662	0	CAF 1
Hmox1	0	1.12283	0.769	0.459	0	CAF 1
Gstm1	0	1.11716	0.959	0.769	0	CAF 1
Eif4a2	0	1.07542	0.973	0.796	0	CAF 1
Ogn	0	1.04306	0.783	0.391	0	CAF 1
Ctsl	0	1.03365	0.993	0.948	0	CAF 1
Tinagl1	0	1.01672	0.922	0.735	0	CAF 1
Aqp1	0	1.00975	0.826	0.581	0	CAF 1
Acot13	0	1.00519	0.94	0.565	0	CAF 1
Abi3bp	0	0.990882	0.578	0.102	0	CAF 1
Cpe	0	0.977378	0.961	0.795	0	CAF 1
Prelp	0	0.975985	0.851	0.598	0	CAF 1
Rabac1	0	0.975308	0.992	0.925	0	CAF 1
Postn	0	0.934511	0.877	0.632	0	CAF 1
Rgcc	0	0.908363	0.808	0.482	0	CAF 1
Aqp5	0	0.905893	0.982	0.931	0	CAF 1
Lgmn	0	0.904569	0.872	0.509	0	CAF 1
Aldoa	0	0.897386	1	0.994	0	CAF 1
Dusp1	0	0.87742	0.829	0.629	0	CAF 1
Mmp2	0	0.874577	0.946	0.806	0	CAF 1
Ier3	0	0.87017	0.932	0.863	0	CAF 1
Ctsb	0	0.867556	0.984	0.925	0	CAF 1
Sdpr	0	0.846748	0.94	0.914	0	CAF 1
Cryab	0	0.827585	0.942	0.909	0	CAF 1
Ndufa6	0	0.822847	0.998	0.992	0	CAF 1
Psmd8	0	0.773226	0.966	0.907	0	CAF 1
F3	0	0.765765	0.827	0.589	0	CAF 1
Ypel3	0	0.763872	0.918	0.611	0	CAF 1
Fbln7	0	0.763239	0.531	0.053	0	CAF 1
Fam162a	0	0.757025	0.997	0.997	0	CAF 1
Ctsd	0	0.753919	0.983	0.925	0	CAF 1
Neat1	1.53936e-254	1.02872	0.888	0.927	2.13078e-250	CAF 1
Cyr61	1.00528e-169	0.882359	0.819	0.795	1.3915e-165	CAF 1
Hspa5	4.50905e-139	0.90002	0.946	0.963	6.24142e-135	CAF 1
Rbm3	0	0.899397	0.998	0.857	0	CAF 2
Ccl2	0	0.838628	0.839	0.262	0	CAF 2
Tuba1a	0	0.773817	0.995	0.928	0	CAF 2
Lgals1	0	0.771722	1	1	0	CAF 2
Cotl1	0	0.769323	0.983	0.723	0	CAF 2
Tagln	0	2.94656	1	0.014	0	CAF 3
Tpm2	0	2.69146	1	0.044	0	CAF 3
Ccnd2	0	2.57238	0.984	0.006	0	CAF 3
Lox	0	1.83818	0.967	0.031	0	CAF 3
Hspb1	0	1.79405	0.984	0.004	0	CAF 3
Col5a2	0	1.78405	0.967	0.015	0	CAF 3
Prrx1	0	1.27074	0.967	0.001	0	CAF 3
Rpl39l	0	1.23524	0.73	0	0	CAF 3
Efemp2	0	1.15537	0.959	0.006	0	CAF 3
Cd59a	0	1.07963	0.893	0.048	0	CAF 3
Ptrf	0	1.00253	0.967	0.004	0	CAF 3
Gpx3	0	0.925485	0.566	0.006	0	CAF 3
Nid1	0	0.873795	0.959	0.014	0	CAF 3
Tgfb1i1	0	0.83523	0.934	0.002	0	CAF 3
Cyba	0	0.810984	0.811	0.015	0	CAF 3
Nexn	0	0.791806	0.861	0.001	0	CAF 3
Pappa	0	0.784055	0.689	0.012	0	CAF 3
Mmp23	0	0.780077	0.836	0.003	0	CAF 3
Tnc	3.36494e-248	1.14739	0.893	0.075	4.65775e-244	CAF 3
Fat1	6.0472e-230	0.921873	0.959	0.099	8.37053e-226	CAF 3
Col1a2	1.16392e-219	3.03413	0.967	0.115	1.6111e-215	CAF 3
Cyp1b1	3.07155e-167	1.14292	0.918	0.128	4.25163e-163	CAF 3
Dkk3	4.97628e-164	0.818108	0.869	0.105	6.88816e-160	CAF 3
Ctgf	2.74968e-162	0.974095	0.893	0.118	3.80611e-158	CAF 3
Cemip	1.33852e-156	1.00959	0.721	0.075	1.85278e-152	CAF 3
Aebp1	1.06222e-145	1.44184	0.967	0.189	1.47032e-141	CAF 3
Snx7	9.76811e-140	0.920712	0.984	0.192	1.3521e-135	CAF 3
Ccdc80	1.69506e-138	1.17253	0.959	0.18	2.34631e-134	CAF 3
Serpine2	9.30504e-132	0.901056	0.951	0.161	1.288e-127	CAF 3
Loxl2	1.26056e-131	0.904783	0.73	0.092	1.74487e-127	CAF 3
Fscn1	1.8237e-116	1.06036	0.975	0.246	2.52437e-112	CAF 3
Ccng1	3.11224e-111	1.38199	0.992	0.305	4.30796e-107	CAF 3
Cnn1	4.83213e-78	1.26074	0.918	0.307	6.68864e-74	CAF 3
Rps27l	2.55534e-77	1.13319	1	0.994	3.5371e-73	CAF 3
Tpt1	2.09426e-75	0.856623	1	1	2.89887e-71	CAF 3
Gng11	7.24813e-74	0.951897	0.967	0.325	1.00329e-69	CAF 3
Rps24	8.92539e-74	0.866793	1	0.999	1.23545e-69	CAF 3
Rplp1	1.72531e-71	0.839071	1	1	2.38818e-67	CAF 3
Rps20	1.48416e-70	0.800558	1	1	2.05438e-66	CAF 3
Ckap4	1.94729e-70	0.779271	0.967	0.394	2.69543e-66	CAF 3
Rps29	2.52109e-70	0.765473	1	0.999	3.4897e-66	CAF 3
Rexo2	4.01566e-69	0.986316	1	0.792	5.55848e-65	CAF 3
Sept11	2.37657e-67	0.929276	0.984	0.599	3.28965e-63	CAF 3
Ddah1	2.726e-65	1.00388	0.959	0.451	3.77333e-61	CAF 3
Actn1	6.85027e-64	1.05239	0.992	0.718	9.48215e-60	CAF 3
Csf1	1.2855e-63	1.03763	0.926	0.428	1.77939e-59	CAF 3
Vcl	5.843e-62	0.979864	0.967	0.506	8.08788e-58	CAF 3
Flnb	1.65086e-61	0.860588	0.951	0.441	2.28512e-57	CAF 3
S100a6	7.04268e-60	1.23422	1	1	9.74848e-56	CAF 3
Pfn1	7.40417e-58	0.950057	1	0.797	1.02488e-53	CAF 3
Flna	1.00376e-53	0.903056	0.967	0.634	1.38941e-49	CAF 3
Thbs1	7.12545e-52	1.54691	0.967	0.866	9.86304e-48	CAF 3
Hacd1	1.21873e-51	0.784525	0.951	0.47	1.68696e-47	CAF 3
Timp1	2.15479e-49	1.05944	1	0.911	2.98266e-45	CAF 3
Fermt2	7.69419e-49	0.825609	0.967	0.693	1.06503e-44	CAF 3
Enah	4.80994e-46	0.881477	0.943	0.448	6.65793e-42	CAF 3
Igfbp7	5.86661e-45	1.0142	0.984	0.866	8.12056e-41	CAF 3
Id3	7.20275e-45	0.846585	0.967	0.464	9.97005e-41	CAF 3
Cdkn1a	1.54902e-38	0.778124	0.975	0.684	2.14416e-34	CAF 3
Serpine1	1.14552e-32	1.09443	0.943	0.637	1.58563e-28	CAF 3
Grem1	1.65816e-32	0.956153	0.934	0.571	2.29523e-28	CAF 3
Acta2	5.69696e-29	1.00084	1	0.906	7.88573e-25	CAF 3
Col1a1	2.71562e-28	1.15536	0.967	0.888	3.75896e-24	CAF 3
Actg2	4.15032e-21	1.18864	0.951	0.864	5.74488e-17	CAF 3
Hmgb2	0	1.73865	0.999	0.636	0	CAF Cycling
Ube2c	0	1.73355	0.951	0.127	0	CAF Cycling
Birc5	0	1.64713	0.996	0.163	0	CAF Cycling
X2810417H13Rik	0	1.58926	0.978	0.191	0	CAF Cycling
Stmn1	0	1.53858	0.997	0.313	0	CAF Cycling
Cenpa	0	1.51124	0.969	0.201	0	CAF Cycling
Cenpf	0	1.50907	0.93	0.105	0	CAF Cycling
Top2a	0	1.4938	0.825	0.167	0	CAF Cycling
Cks2	0	1.29028	0.997	0.617	0	CAF Cycling
H2afx	0	1.2774	0.956	0.313	0	CAF Cycling
Cks1b	0	1.25884	0.999	0.506	0	CAF Cycling
Ube2s	0	1.21229	1	0.926	0	CAF Cycling
Cdca3	0	1.12579	0.975	0.161	0	CAF Cycling
Cdc20	0	1.10589	0.819	0.07	0	CAF Cycling
Tpx2	0	1.105	0.954	0.121	0	CAF Cycling
H2afz	0	1.07096	1	0.988	0	CAF Cycling
Racgap1	0	1.06523	0.956	0.16	0	CAF Cycling
Hn1	0	1.02547	0.995	0.767	0	CAF Cycling
Tk1	0	1.01498	0.928	0.167	0	CAF Cycling
Smc2	0	1.01053	0.934	0.13	0	CAF Cycling
Tubb4b	0	1.00664	0.977	0.726	0	CAF Cycling
Tuba1b	0	1.00064	0.995	0.985	0	CAF Cycling
Cdca8	0	0.987933	0.933	0.104	0	CAF Cycling
Fam64a	0	0.976523	0.915	0.069	0	CAF Cycling
Cenpm	0	0.976203	0.972	0.226	0	CAF Cycling
Cdk1	0	0.953442	0.863	0.35	0	CAF Cycling
Srsf3	0	0.952524	0.993	0.677	0	CAF Cycling
Lsm2	0	0.945652	0.983	0.506	0	CAF Cycling
Knstrn	0	0.943598	0.929	0.223	0	CAF Cycling
Ccna2	0	0.935737	0.913	0.069	0	CAF Cycling
Dtymk	0	0.91693	0.981	0.61	0	CAF Cycling
Mki67	0	0.908993	0.903	0.075	0	CAF Cycling
Ccdc34	0	0.881135	0.993	0.521	0	CAF Cycling
Spc25	0	0.873259	0.835	0.069	0	CAF Cycling
Lockd	0	0.871793	0.946	0.263	0	CAF Cycling
Ccl2	0	0.866252	0.896	0.307	0	CAF Cycling
H1f0	0	0.863193	0.999	0.934	0	CAF Cycling
Aurka	0	0.857994	0.82	0.041	0	CAF Cycling
Ran	0	0.857646	0.999	0.959	0	CAF Cycling
Ranbp1	0	0.849339	0.995	0.814	0	CAF Cycling
Prc1	0	0.846201	0.746	0.076	0	CAF Cycling
Tubb6	0	0.835568	0.983	0.683	0	CAF Cycling
Ccnb1	0	0.830474	0.784	0.05	0	CAF Cycling
Nucks1	0	0.819716	0.988	0.588	0	CAF Cycling
Rbm3	0	0.818769	0.999	0.871	0	CAF Cycling
Srsf2	0	0.817623	0.98	0.675	0	CAF Cycling
Smc4	0	0.809304	0.946	0.462	0	CAF Cycling
Dek	0	0.803327	0.971	0.534	0	CAF Cycling
H2afv	0	0.776529	0.999	0.846	0	CAF Cycling
Dut	0	0.776372	0.999	0.869	0	CAF Cycling
Hmgb3	0	0.766834	0.912	0.191	0	CAF Cycling
Tmpo	0	0.7649	0.963	0.416	0	CAF Cycling
Anp32b	0	0.753893	0.992	0.87	0	CAF Cycling
Hmgn2	0	0.751535	0.953	0.3	0	CAF Cycling
Id3	4.96746e-277	0.784076	0.867	0.399	6.87595e-273	CAF Cycling

### Sheet: Tumor epithelial markers
Gene name	P value	Average log fold change	Fraction of cells in the cluster expressing the gene	Fraction of cells in other clusters expressing the gene	Adjusted p value	Cluster
Neat1	0	1.70314	0.995	0.963	0	Tumor 1
Nupr1	0	1.59258	0.999	0.981	0	Tumor 1
Bsg	0	1.54927	1	0.997	0	Tumor 1
Txnip	0	1.33626	0.908	0.39	0	Tumor 1
Junb	0	1.25932	0.998	0.965	0	Tumor 1
Malat1	0	1.22997	0.999	0.998	0	Tumor 1
Eif4a2	0	1.09948	0.992	0.919	0	Tumor 1
Ndufa6	0	0.878885	0.998	0.988	0	Tumor 1
Rabac1	0	0.828325	0.992	0.946	0	Tumor 1
Pfdn5	0	0.818649	0.999	0.995	0	Tumor 1
Krt18	2.46614e-289	0.841118	0.999	0.998	3.41363e-285	Tumor 1
Fxyd3	8.37819e-289	1.03485	0.997	0.959	1.15971e-284	Tumor 1
Aldoa	3.75773e-277	0.966331	1	0.982	5.20145e-273	Tumor 1
Ubc	2.61422e-268	0.817931	0.997	0.985	3.6186e-264	Tumor 1
P4ha2	4.36602e-227	0.916732	0.852	0.431	6.04344e-223	Tumor 1
Bst1	4.28221e-224	0.980057	0.756	0.251	5.92743e-220	Tumor 1
X4930523C07Rik	3.53384e-223	0.843503	0.906	0.749	4.89154e-219	Tumor 1
Nbl1	8.22509e-222	0.926419	0.876	0.615	1.13852e-217	Tumor 1
Wfdc2	1.40645e-183	0.981912	0.925	0.835	1.94681e-179	Tumor 1
Isg20	4.98979e-182	0.788457	0.955	0.869	6.90687e-178	Tumor 1
Chchd10	1.05971e-172	0.934769	0.754	0.446	1.46685e-168	Tumor 1
Itm2b	5.2704e-172	0.77855	0.983	0.949	7.29528e-168	Tumor 1
X8430408G22Rik	2.41799e-169	0.835214	0.724	0.329	3.34698e-165	Tumor 1
Ndrg1	6.60586e-152	0.912671	0.88	0.587	9.14384e-148	Tumor 1
Pgf	1.19964e-141	0.86261	0.542	0.105	1.66054e-137	Tumor 1
Lcn2	1.63332e-121	0.970926	0.491	0.104	2.26084e-117	Tumor 1
F3	4.44827e-97	0.914165	0.865	0.8	6.15729e-93	Tumor 1
Wisp2	7.4766e-95	0.752706	0.541	0.229	1.03491e-90	Tumor 1
Cited4	1.49168e-88	0.785675	0.79	0.622	2.06478e-84	Tumor 1
Fgfbp1	1.5742e-74	0.850669	0.562	0.321	2.17901e-70	Tumor 1
Scd1	1.65927e-40	0.789166	0.533	0.431	2.29676e-36	Tumor 1
S100a4	0	1.59346	0.968	0.43	0	Tumor Cycling
Nme1	0	1.55466	0.984	0.645	0	Tumor Cycling
Ifitm3	0	1.31944	0.998	0.88	0	Tumor Cycling
Lgals1	0	1.28363	1	0.963	0	Tumor Cycling
Ran	0	1.22488	0.998	0.84	0	Tumor Cycling
Srsf3	0	1.16103	0.971	0.482	0	Tumor Cycling
Dut	0	1.16051	0.927	0.294	0	Tumor Cycling
mt.Cytb	0	1.14543	0.999	0.984	0	Tumor Cycling
Ndufa4	0	1.04551	0.999	0.894	0	Tumor Cycling
Erh	0	1.04495	0.984	0.754	0	Tumor Cycling
Hn1	0	1.041	0.995	0.773	0	Tumor Cycling
Tmem238	0	1.00872	0.933	0.291	0	Tumor Cycling
Ppp1r14b	0	1.0047	0.966	0.611	0	Tumor Cycling
Rbm3	0	0.995358	0.996	0.862	0	Tumor Cycling
Slc25a3	0	0.971493	0.999	0.85	0	Tumor Cycling
S100a6	0	0.929595	1	0.997	0	Tumor Cycling
Hmgn1	0	0.92778	1	0.958	0	Tumor Cycling
mt.Nd1	0	0.926207	1	0.994	0	Tumor Cycling
Uqcrq	0	0.875279	0.996	0.814	0	Tumor Cycling
Atp5g1	0	0.84009	0.998	0.891	0	Tumor Cycling
Rps27l	0	0.810105	0.999	0.954	0	Tumor Cycling
Cox5b	0	0.795068	0.99	0.744	0	Tumor Cycling
Nhp2	4.29161e-302	0.931718	0.963	0.581	5.94045e-298	Tumor Cycling
Birc5	1.78421e-297	1.40344	0.645	0.03	2.4697e-293	Tumor Cycling
Stmn1	2.28685e-297	1.39765	0.947	0.497	3.16545e-293	Tumor Cycling
X2810417H13Rik	2.16831e-296	1.25468	0.623	0.015	3.00138e-292	Tumor Cycling
Srsf2	7.9505e-284	0.909426	0.964	0.565	1.10051e-279	Tumor Cycling
Slc25a5	1.45267e-282	0.879983	0.992	0.928	2.01079e-278	Tumor Cycling
Ppia	1.09662e-280	0.825615	0.999	1	1.51794e-276	Tumor Cycling
Ranbp1	1.14186e-273	1.10798	0.958	0.587	1.58056e-269	Tumor Cycling
Hnrnpab	1.55709e-272	0.808735	0.979	0.66	2.15532e-268	Tumor Cycling
Cdca3	9.26717e-272	0.793844	0.605	0.026	1.28276e-267	Tumor Cycling
Dynll1	1.58205e-259	0.822172	0.995	0.859	2.18987e-255	Tumor Cycling
Dtymk	1.57739e-257	0.842008	0.914	0.421	2.18342e-253	Tumor Cycling
Tk1	6.29845e-253	0.842453	0.672	0.095	8.71831e-249	Tumor Cycling
Top2a	6.52622e-229	1.37712	0.608	0.078	9.0336e-225	Tumor Cycling
Tmsb10	5.03932e-228	0.758962	0.99	0.803	6.97542e-224	Tumor Cycling
Cenpf	5.27149e-220	1.01175	0.505	0.018	7.29679e-216	Tumor Cycling
Ube2c	9.47397e-220	0.952385	0.558	0.045	1.31139e-215	Tumor Cycling
Srsf7	1.53599e-216	0.755835	0.887	0.423	2.12612e-212	Tumor Cycling
H2afv	9.80072e-211	0.750446	0.99	0.817	1.35662e-206	Tumor Cycling
Ube2s	1.74632e-170	0.953228	0.977	0.859	2.41726e-166	Tumor Cycling
Cenpa	2.44271e-135	0.995975	0.574	0.185	3.3812e-131	Tumor Cycling
Tuba1b	1.33989e-131	0.981581	0.946	0.771	1.85467e-127	Tumor Cycling
Spp1	1.11105e-129	0.860754	0.989	0.885	1.53791e-125	Tumor Cycling
H2afz	1.96045e-121	0.882091	0.998	0.99	2.71366e-117	Tumor Cycling
Hmgb2	3.38336e-106	0.920682	0.863	0.681	4.68325e-102	Tumor Cycling

### Sheet: CD24 int (basal) markers
Gene name	P value	Average log fold change	Fraction of cells in the cluster expressing the gene	Fraction of cells in other clusters expressing the gene	Adjusted p value	Cluster
Bsg	0	1.51059	0.997	0.988	0	Basal 2
Gpi1	1.25406e-277	1.17873	0.983	0.909	1.73587e-273	Basal 2
Gadd45a	4.60935e-272	1.43586	0.905	0.437	6.38026e-268	Basal 2
Nupr1	9.43225e-239	1.63963	0.992	0.945	1.30561e-234	Basal 2
Aldoa	5.86657e-235	0.794571	1	0.984	8.1205e-231	Basal 2
Rabac1	5.02425e-225	0.784271	0.975	0.856	6.95457e-221	Basal 2
Ctla2a	1.44407e-220	1.58572	0.809	0.376	1.99888e-216	Basal 2
Mif	5.05342e-219	0.76487	1	0.983	6.99495e-215	Basal 2
Cst3	7.67155e-203	1.06749	0.994	0.958	1.0619e-198	Basal 2
Malat1	7.24577e-197	0.886525	0.998	0.999	1.00296e-192	Basal 2
Aldoc	4.34631e-193	0.848704	0.593	0.11	6.01617e-189	Basal 2
Acot13	2.92245e-187	0.81215	0.837	0.473	4.04525e-183	Basal 2
Eif4a2	2.73941e-185	0.75827	0.952	0.822	3.79189e-181	Basal 2
Fam162a	3.45944e-152	0.787252	0.988	0.953	4.78855e-148	Basal 2
Ero1l	3.19822e-145	0.940068	0.663	0.273	4.42698e-141	Basal 2
Tmem176a	2.95476e-120	0.884717	0.892	0.805	4.08998e-116	Basal 2
Hspa5	7.82031e-90	0.770399	0.918	0.881	1.08249e-85	Basal 2
X2810417H13Rik	0	1.952	0.876	0.046	0	Basal Cycling
Birc5	0	1.94441	0.895	0.042	0	Basal Cycling
Top2a	0	1.82666	0.816	0.081	0	Basal Cycling
Ube2c	0	1.52121	0.72	0.041	0	Basal Cycling
Cenpf	0	1.41242	0.688	0.024	0	Basal Cycling
Tk1	0	1.37073	0.801	0.044	0	Basal Cycling
Cdca3	0	1.18824	0.739	0.04	0	Basal Cycling
Spc24	0	0.996086	0.771	0.052	0	Basal Cycling
Ccna2	0	0.990426	0.702	0.008	0	Basal Cycling
Ccnb1	0	0.941765	0.594	0.006	0	Basal Cycling
Ccnb2	0	0.937943	0.649	0.026	0	Basal Cycling
Smc2	0	0.934514	0.745	0.049	0	Basal Cycling
Mki67	0	0.893157	0.667	0.018	0	Basal Cycling
Fam64a	0	0.874469	0.612	0.012	0	Basal Cycling
Nusap1	0	0.851167	0.578	0.011	0	Basal Cycling
Hmmr	0	0.834253	0.551	0.006	0	Basal Cycling
Stmn1	2.66203e-305	1.61045	0.979	0.311	3.68478e-301	Basal Cycling
Cenpa	6.57795e-298	1.55769	0.739	0.079	9.10519e-294	Basal Cycling
Cenpe	5.9401e-296	0.794789	0.55	0.011	8.22229e-292	Basal Cycling
Racgap1	2.61119e-295	0.767359	0.642	0.036	3.61441e-291	Basal Cycling
Spc25	7.95199e-295	0.764764	0.606	0.026	1.10071e-290	Basal Cycling
Hmgb2	2.34924e-288	1.7972	0.945	0.322	3.25182e-284	Basal Cycling
Prc1	4.74886e-288	0.979274	0.631	0.037	6.57337e-284	Basal Cycling
Tpx2	1.60274e-282	0.897495	0.676	0.055	2.21851e-278	Basal Cycling
H2afz	2.63473e-266	1.3146	1	0.961	3.64699e-262	Basal Cycling
Lockd	8.41188e-237	0.77698	0.661	0.074	1.16437e-232	Basal Cycling
Cks1b	2.12033e-230	1.07644	0.989	0.691	2.93495e-226	Basal Cycling
Cks2	1.02082e-207	1.2888	0.915	0.36	1.41301e-203	Basal Cycling
Cdk1	9.19908e-202	1.1421	0.789	0.22	1.27334e-197	Basal Cycling
Ube2s	4.04824e-201	1.11762	0.989	0.818	5.60357e-197	Basal Cycling
Ccdc34	5.21555e-191	0.926017	0.938	0.388	7.21936e-187	Basal Cycling
H2afx	1.18336e-186	1.0647	0.796	0.234	1.63801e-182	Basal Cycling
Ran	4.03776e-183	0.803505	0.995	0.939	5.58906e-179	Basal Cycling
Gmnn	2.85056e-182	0.762243	0.739	0.17	3.94575e-178	Basal Cycling
Tuba1b	4.06497e-182	1.12048	0.986	0.829	5.62673e-178	Basal Cycling
Lsm2	9.1627e-179	0.834499	0.924	0.422	1.2683e-174	Basal Cycling
Dek	1.58452e-178	0.988828	0.929	0.447	2.1933e-174	Basal Cycling
Hmgb1	5.03705e-167	0.75301	0.995	0.922	6.97228e-163	Basal Cycling
Dtymk	5.65577e-156	0.831767	0.94	0.567	7.82872e-152	Basal Cycling
Srsf3	9.17743e-155	0.851463	0.97	0.697	1.27034e-150	Basal Cycling
Smc4	3.63284e-149	0.936823	0.83	0.341	5.02857e-145	Basal Cycling
Dctpp1	4.68672e-143	0.833771	0.819	0.339	6.48736e-139	Basal Cycling
Ranbp1	1.74066e-142	0.865644	0.979	0.797	2.40943e-138	Basal Cycling
H2afv	5.85311e-136	0.755167	0.996	0.856	8.10188e-132	Basal Cycling
Tipin	3.62483e-133	0.789053	0.837	0.362	5.01749e-129	Basal Cycling
Srsf2	4.9358e-132	0.826781	0.947	0.654	6.83214e-128	Basal Cycling
Tubb6	1.17697e-111	0.786405	0.894	0.537	1.62917e-107	Basal Cycling
Tubb4b	1.72617e-102	0.863827	0.888	0.581	2.38936e-98	Basal Cycling
Ccl2	5.83306e-90	1.00508	0.592	0.189	8.07413e-86	Basal Cycling
Ccl9	3.52995e-81	0.773474	0.594	0.207	4.88616e-77	Basal Cycling

### Sheet: Cycling macrophage markers
Gene name	P value	Average log fold change	Fraction of cells in the cluster expressing the gene	Fraction of cells in other clusters expressing the gene	Adjusted p value	Cluster
Ccl2	1.36456e-26	1.75806	0.833	0.216	1.88882e-22	Early-Cycling
AA467197	9.8679e-26	1.74809	0.704	0.146	1.36591e-21	Early-Cycling
Ccl12	1.6633e-25	1.25567	0.5	0.049	2.30233e-21	Early-Cycling
Id1	2.62154e-25	1.51756	0.889	0.323	3.62874e-21	Early-Cycling
Tgm2	3.05784e-23	1.06411	0.667	0.132	4.23266e-19	Early-Cycling
Ly6e	5.26976e-23	1.2899	1	0.698	7.2944e-19	Early-Cycling
Irf7	2.88234e-22	0.862004	0.556	0.086	3.98973e-18	Early-Cycling
Ifitm3	3.03751e-21	1.19676	1	0.809	4.20452e-17	Early-Cycling
Scd2	1.76561e-19	0.816669	0.593	0.127	2.44396e-15	Early-Cycling
Bcl2a1b	8.53688e-19	1.16658	0.926	0.539	1.18167e-14	Early-Cycling
Ccl7	4.34136e-18	0.781679	0.407	0.046	6.00932e-14	Early-Cycling
Ldha	1.63549e-17	0.916441	1	0.879	2.26385e-13	Early-Cycling
Pf4	1.7194e-17	1.93696	0.87	0.496	2.37999e-13	Early-Cycling
Pgam1	3.64057e-17	0.764296	0.981	0.914	5.03927e-13	Early-Cycling
Ly6a	9.84464e-17	1.2877	0.556	0.127	1.3627e-12	Early-Cycling
Cfp	5.11674e-14	0.89164	0.815	0.407	7.08259e-10	Early-Cycling
Srgn	6.31389e-12	1.03967	0.87	0.625	8.73968e-08	Early-Cycling
Bst2	6.93329e-12	0.884761	0.907	0.755	9.59706e-08	Early-Cycling
Mif	1.39649e-11	0.809136	0.981	0.911	1.93302e-07	Early-Cycling
Ctsc	2.52247e-11	0.843273	0.778	0.493	3.4916e-07	Early-Cycling
Fam162a	6.69921e-11	0.877447	0.889	0.685	9.27305e-07	Early-Cycling
Cd14	1.74407e-10	0.756666	0.87	0.695	2.41414e-06	Early-Cycling
Ccnd2	2.09865e-10	0.849654	0.444	0.129	2.90496e-06	Early-Cycling
Arg1	3.53472e-36	2.06332	0.69	0.035	4.89276e-32	Late-Cycling
F13a1	3.07169e-35	1.07068	0.552	0.018	4.25184e-31	Late-Cycling
Egln3	9.25857e-33	1.09915	0.655	0.04	1.28157e-28	Late-Cycling
Ubb	2.90267e-18	1.50164	1	0.96	4.01788e-14	Late-Cycling
Dbp	3.36936e-18	0.914469	0.621	0.096	4.66387e-14	Late-Cycling
Cd81	1.58916e-17	1.50044	0.966	0.434	2.19972e-13	Late-Cycling
Ecm1	3.99417e-16	0.770435	0.586	0.098	5.52873e-12	Late-Cycling
Clec4n	1.95922e-15	1.00661	0.448	0.048	2.71195e-11	Late-Cycling
Fn1	3.85286e-15	0.99834	0.621	0.116	5.33313e-11	Late-Cycling
Bgn	5.83001e-15	0.775651	0.414	0.043	8.0699e-11	Late-Cycling
Ankrd37	3.30576e-14	1.32523	0.655	0.152	4.57583e-10	Late-Cycling
Clec4e	4.3646e-14	0.843036	0.586	0.116	6.04147e-10	Late-Cycling
Gapdh	5.0984e-14	1.08174	1	0.987	7.0572e-10	Late-Cycling
Aldoa	9.43956e-14	1.2414	1	0.942	1.30662e-09	Late-Cycling
Bsg	1.61951e-13	1.38365	1	0.856	2.24173e-09	Late-Cycling
Itm2b	2.60783e-13	0.834279	1	0.995	3.60975e-09	Late-Cycling
Nupr1	2.93155e-13	0.771316	0.724	0.212	4.05785e-09	Late-Cycling
Hspa8	5.47314e-13	0.892931	1	0.992	7.57592e-09	Late-Cycling
Rdm1	7.02122e-13	1.00452	0.759	0.27	9.71877e-09	Late-Cycling
Prdx5	7.63581e-13	1.15998	1	0.831	1.05695e-08	Late-Cycling
Gpi1	2.1471e-12	1.19189	0.966	0.831	2.97202e-08	Late-Cycling
Ifitm2	2.7259e-12	1.23454	0.966	0.725	3.77319e-08	Late-Cycling
Eif3h	4.31543e-12	0.757069	1	0.917	5.97342e-08	Late-Cycling
Fxyd5	6.85502e-12	1.5446	0.966	0.98	9.48871e-08	Late-Cycling
H2.D1	1.42124e-11	0.917582	1	0.975	1.96728e-07	Late-Cycling
Bub3	1.76135e-11	0.794658	0.966	0.773	2.43806e-07	Late-Cycling
Bnip3	1.83212e-11	1.24731	0.69	0.237	2.53603e-07	Late-Cycling
Tpi1	2.01944e-11	0.804645	0.966	0.833	2.79531e-07	Late-Cycling
Gmfg	4.74224e-11	0.943499	0.931	0.586	6.56421e-07	Late-Cycling
Malat1	5.05506e-11	0.882548	1	1	6.99722e-07	Late-Cycling
Cenpa	7.07713e-11	0.912897	1	0.78	9.79616e-07	Late-Cycling
Neat1	7.80011e-11	1.03336	0.966	0.79	1.07969e-06	Late-Cycling
Srgn	9.05118e-11	1.15031	0.966	0.634	1.25286e-06	Late-Cycling
Mif	1.6164e-10	1.07856	1	0.914	2.23742e-06	Late-Cycling
Arpc3	2.7565e-10	0.785568	1	0.927	3.81554e-06	Late-Cycling
Ldha	3.62934e-10	0.837047	1	0.886	5.02374e-06	Late-Cycling
Cks2	3.79869e-10	0.791847	1	0.831	5.25815e-06	Late-Cycling
Pf4	1.12826e-09	1.21441	0.897	0.518	1.56174e-05	Late-Cycling
Tspo	1.38796e-09	0.859778	0.966	0.818	1.92122e-05	Late-Cycling
Blvrb	3.06044e-09	0.957654	0.931	0.753	4.23625e-05	Late-Cycling
Ly86	4.34476e-09	1.01892	0.759	0.348	6.01402e-05	Late-Cycling
Cdca8	8.29028e-09	0.961007	0.862	0.727	0.000114754	Late-Cycling
Klf2	9.91554e-09	0.983591	0.621	0.225	0.000137251	Late-Cycling
Tonsl	1.07767e-08	0.832336	0.828	0.523	0.000149171	Late-Cycling
Cdkn2d	2.00166e-08	0.900693	0.897	0.717	0.00027707	Late-Cycling
Ninj1	2.30479e-08	0.896523	0.931	0.727	0.00031903	Late-Cycling
Arl6ip1	2.88373e-08	0.810767	0.966	0.927	0.000399166	Late-Cycling
Ubc	3.13368e-08	0.756114	0.966	0.894	0.000433764	Late-Cycling
Cdc20	1.65981e-07	0.941705	0.655	0.303	0.00229751	Late-Cycling
Fam162a	1.68255e-07	0.856378	0.897	0.697	0.00232898	Late-Cycling
Fcgr3	2.051e-07	0.855014	0.897	0.634	0.002839	Late-Cycling
Ifitm3	3.18487e-07	0.755483	0.966	0.823	0.00440849	Late-Cycling
C1qa	3.85522e-07	0.909947	0.862	0.624	0.0053364	Late-Cycling
Cenpf	5.98188e-07	0.789697	0.931	0.745	0.00828012	Late-Cycling
P4ha1	8.84588e-07	0.77438	0.655	0.316	0.0122445	Late-Cycling
Apoe	1.76301e-06	2.19079	0.897	0.856	0.0244036	Late-Cycling
Fcrls	4.35381e-06	0.848566	0.586	0.263	0.0602655	Late-Cycling
Wfdc17	1.06006e-05	1.47705	0.793	0.619	0.146734	Late-Cycling
Emb	2.25897e-05	0.755589	0.724	0.46	0.312687	Late-Cycling
Eif4a2	3.25908e-05	0.823393	0.69	0.523	0.451123	Late-Cycling
Ier3	5.97819e-05	1.12973	0.414	0.157	0.827501	Late-Cycling
Cdkn1a	8.78801e-05	0.970563	1	0.917	1	Late-Cycling
H3f3b	0.000242245	1.20889	1	0.997	1	Late-Cycling
Junb	0.000348246	1.24834	0.69	0.53	1	Late-Cycling
Txnip	0.00204784	1.39546	0.655	0.551	1	Late-Cycling
Jun	0.00402213	1.26502	0.724	0.556	1	Late-Cycling
Lpl	1.14149e-33	1.85275	0.98	0.675	1.58005e-29	Naive-Cycling
Fth1	5.72632e-27	0.90872	1	1	7.92637e-23	Naive-Cycling
Lipa	7.74528e-23	0.800828	0.971	0.663	1.0721e-18	Naive-Cycling
mt.Nd3	6.30074e-22	0.923529	0.959	0.422	8.72148e-18	Naive-Cycling
Rps12.ps3	3.522e-21	0.767901	0.95	0.675	4.87515e-17	Naive-Cycling
Pcp4l1	5.86085e-18	0.775551	0.632	0.072	8.11259e-14	Naive-Cycling
Gpnmb	1.69182e-17	1.09414	0.939	0.542	2.34182e-13	Naive-Cycling
Rtn4	7.98444e-16	0.81753	0.962	0.651	1.10521e-11	Naive-Cycling
Igf1	8.74277e-16	0.772656	0.93	0.627	1.21017e-11	Naive-Cycling
Pcna	1.30716e-15	0.813958	0.854	0.482	1.80937e-11	Naive-Cycling
BC005537	9.1052e-15	0.786664	0.947	0.627	1.26034e-10	Naive-Cycling
Cd36	2.89868e-12	1.00725	0.792	0.386	4.01235e-08	Naive-Cycling
Npy	7.89441e-10	0.756424	0.713	0.373	1.09274e-05	Naive-Cycling
Mmp12	0.00938967	0.986927	0.646	0.53	1	Naive-Cycling

### Sheet: Noncycling macrophage markers
Gene name	P value	Average log fold change	Fraction of cells in the cluster expressing the gene	Fraction of cells in other clusters expressing the gene	Adjusted p value	Cluster
Ccl2	5.17772e-176	2.54866	0.831	0.042	7.167e-172	Early (day2)
Irf7	1.2638e-75	1.26265	0.585	0.052	1.74935e-71	Early (day2)
AA467197	1.04581e-54	1.50348	0.769	0.126	1.44761e-50	Early (day2)
Id1	1.18359e-43	1.43339	0.785	0.18	1.63833e-39	Early (day2)
Ly6a	2.79168e-38	1.03032	0.477	0.067	3.86424e-34	Early (day2)
Ly6e	6.02384e-38	1.45204	0.985	0.488	8.3382e-34	Early (day2)
Ctsc	4.37575e-37	1.21901	0.908	0.312	6.05691e-33	Early (day2)
Pilra	2.03079e-34	0.774111	0.508	0.086	2.81102e-30	Early (day2)
Bst2	7.73516e-32	1.24757	1	0.73	1.0707e-27	Early (day2)
Ifitm3	2.13844e-31	1.42102	1	0.682	2.96003e-27	Early (day2)
Tgm2	8.83508e-31	0.976116	0.646	0.155	1.22295e-26	Early (day2)
Msr1	1.24755e-27	0.991333	0.923	0.461	1.72685e-23	Early (day2)
Pf4	3.68481e-27	1.55466	0.892	0.354	5.10052e-23	Early (day2)
Rtp4	4.14121e-25	0.944062	0.646	0.191	5.73227e-21	Early (day2)
Ccl9	1.37608e-22	1.0926	0.969	0.72	1.90477e-18	Early (day2)
Cfp	4.5895e-22	0.912203	0.692	0.245	6.35279e-18	Early (day2)
Bcl2a1b	1.54223e-21	0.933191	0.985	0.645	2.13476e-17	Early (day2)
Cd14	3.1218e-21	1.23599	0.831	0.486	4.3212e-17	Early (day2)
Tspo	3.54937e-21	0.881938	0.938	0.759	4.91303e-17	Early (day2)
Srgn	5.55867e-21	0.985614	0.892	0.489	7.6943e-17	Early (day2)
Ldha	6.54978e-21	1.05371	0.954	0.838	9.06621e-17	Early (day2)
Mif	5.70962e-19	0.889931	0.969	0.844	7.90326e-15	Early (day2)
Fcgr1	2.84344e-18	0.831789	0.6	0.215	3.93588e-14	Early (day2)
S100a10	7.90224e-18	0.906713	0.923	0.751	1.09383e-13	Early (day2)
Ctla2b	8.59309e-18	0.876708	0.6	0.217	1.18946e-13	Early (day2)
Clec4n	2.33376e-17	0.875975	0.415	0.094	3.23039e-13	Early (day2)
Prdx5	7.91333e-17	0.939349	0.969	0.86	1.09536e-12	Early (day2)
Spp1	6.88156e-16	0.897121	1	0.879	9.52545e-12	Early (day2)
Ccnd2	1.70271e-15	0.816934	0.415	0.113	2.35688e-11	Early (day2)
Tgfbi	2.27733e-15	0.95112	0.877	0.576	3.15228e-11	Early (day2)
Ms4a6d	2.664e-15	0.753019	0.646	0.292	3.68751e-11	Early (day2)
Ifi27l2a	6.65474e-14	0.959213	0.831	0.51	9.21149e-10	Early (day2)
Fcgr3	1.73151e-13	0.759864	0.923	0.754	2.39676e-09	Early (day2)
Eno1	6.09027e-13	0.805314	0.831	0.568	8.43015e-09	Early (day2)
Ccl6	1.29344e-11	1.59884	0.738	0.467	1.79037e-07	Early (day2)
Ccl4	2.11717e-08	0.958973	0.492	0.234	0.000293058	Early (day2)
Arg1	0	3.09143	0.814	0.009	0	Late (day10)
Cd81	0	1.9004	0.915	0.225	0	Late (day10)
F13a1	0	1.485	0.585	0.002	0	Late (day10)
Ankrd37	0	1.39285	0.751	0.099	0	Late (day10)
Egln3	0	1.14246	0.557	0.011	0	Late (day10)
Clec4n	2.76434e-289	1.28221	0.528	0.03	3.8264e-285	Late (day10)
Pf4	2.96057e-286	2.34967	0.91	0.273	4.09803e-282	Late (day10)
Bnip3	4.61382e-279	1.36225	0.74	0.132	6.38644e-275	Late (day10)
AA467197	2.21047e-275	1.61892	0.603	0.06	3.05974e-271	Late (day10)
Mif	5.2611e-262	1.56274	0.987	0.823	7.28242e-258	Late (day10)
Aldoa	7.59752e-249	1.39754	0.993	0.944	1.05165e-244	Late (day10)
Rpl24	6.36366e-237	0.790284	1	0.996	8.80858e-233	Late (day10)
Gapdh	1.00955e-234	1.18724	0.996	0.944	1.39741e-230	Late (day10)
Fxyd5	2.09692e-230	1.647	0.991	0.912	2.90255e-226	Late (day10)
Rps6	3.23676e-226	0.777923	1	0.995	4.48033e-222	Late (day10)
Fn1	3.89488e-220	1.48674	0.579	0.084	5.3913e-216	Late (day10)
Bsg	5.24329e-218	1.29855	0.965	0.745	7.25777e-214	Late (day10)
Nupr1	2.07301e-211	1.11459	0.566	0.085	2.86945e-207	Late (day10)
Apoe	5.05685e-211	2.08111	0.969	0.836	6.99969e-207	Late (day10)
Gpi1	5.60891e-210	1.35031	0.956	0.743	7.76385e-206	Late (day10)
Bcl2a1b	9.32537e-209	1.51047	0.956	0.6	1.29082e-204	Late (day10)
Fcrls	1.64726e-192	1.20983	0.579	0.102	2.28013e-188	Late (day10)
Ldha	3.63706e-190	1.1841	0.963	0.82	5.03442e-186	Late (day10)
Pgam1	5.14567e-190	1.04795	0.985	0.869	7.12263e-186	Late (day10)
Prdx5	4.16833e-176	1.09032	0.967	0.844	5.7698e-172	Late (day10)
Malat1	1.695e-174	1.06111	0.989	0.998	2.34622e-170	Late (day10)
Ifitm3	1.48188e-173	1.22238	0.976	0.64	2.05121e-169	Late (day10)
Ifitm2	4.84087e-171	1.2274	0.945	0.656	6.70074e-167	Late (day10)
Tpi1	2.82517e-163	1.03821	0.93	0.69	3.9106e-159	Late (day10)
Ninj1	3.68061e-162	1.1996	0.934	0.704	5.0947e-158	Late (day10)
Fam162a	2.66662e-157	1.24031	0.821	0.463	3.69114e-153	Late (day10)
Ecm1	3.51041e-148	0.82165	0.454	0.077	4.8591e-144	Late (day10)
Ero1l	5.94026e-146	1.09277	0.585	0.163	8.22251e-142	Late (day10)
Srgn	5.7452e-130	1.27361	0.793	0.447	7.9525e-126	Late (day10)
Impa2	2.53552e-129	0.75966	0.445	0.088	3.50966e-125	Late (day10)
Ubc	2.40626e-121	0.976581	0.939	0.874	3.33075e-117	Late (day10)
C1qa	9.38791e-118	1.27409	0.904	0.618	1.29947e-113	Late (day10)
Ly86	2.57625e-117	1.06231	0.688	0.297	3.56604e-113	Late (day10)
Spp1	2.22459e-110	1.73969	0.943	0.871	3.07927e-106	Late (day10)
Eif4a2	4.73947e-109	0.864343	0.792	0.537	6.56037e-105	Late (day10)
Klf2	3.08699e-106	1.25144	0.48	0.136	4.27302e-102	Late (day10)
Tspo	5.43895e-106	0.750951	0.9	0.739	7.5286e-102	Late (day10)
C1qb	2.56228e-102	0.907004	0.965	0.884	3.5467e-98	Late (day10)
Ccl6	8.89923e-99	1.27818	0.768	0.423	1.23183e-94	Late (day10)
Neat1	2.05533e-98	0.982537	0.935	0.905	2.84498e-94	Late (day10)
Lyz2	5.59571e-94	0.830879	0.998	0.994	7.74558e-90	Late (day10)
Psmd8	3.2161e-93	0.761037	0.876	0.74	4.45173e-89	Late (day10)
Cope	4.75246e-92	0.791799	0.697	0.411	6.57835e-88	Late (day10)
Wfdc17	2.8569e-84	1.20959	0.81	0.565	3.95452e-80	Late (day10)
Txnip	3.09276e-82	0.781672	0.806	0.614	4.281e-78	Late (day10)
C1qc	3.80574e-82	0.85087	0.937	0.888	5.2679e-78	Late (day10)
Sat1	3.35477e-79	0.765248	0.902	0.826	4.64368e-75	Late (day10)
Pold4	5.6826e-76	0.77232	0.703	0.485	7.86586e-72	Late (day10)
Junb	1.88894e-75	0.858707	0.803	0.628	2.61468e-71	Late (day10)
Cdkn1a	1.62379e-50	0.813541	0.74	0.57	2.24765e-46	Late (day10)
Cd14	4.01043e-32	0.881589	0.611	0.473	5.55123e-28	Late (day10)
Dab2	5.18358e-247	0.903868	0.805	0.298	7.17511e-243	Naive
Cx3cr1	6.12531e-168	0.800715	0.595	0.174	8.47866e-164	Naive
Ifi27l2a	1.38141e-97	0.999303	0.659	0.403	1.91214e-93	Naive
Mmp12	0	2.31944	0.981	0.395	0	Naive CD11c
S100a11	0	1.61185	0.99	0.732	0	Naive CD11c
Cd36	0	1.45618	0.959	0.578	0	Naive CD11c
Itgax	0	1.29239	0.771	0.064	0	Naive CD11c
Atp6v0d2	0	1.22044	0.869	0.159	0	Naive CD11c
Anxa1	0	1.06099	0.997	0.831	0	Naive CD11c
Mamdc2	0	1.05701	0.631	0.056	0	Naive CD11c
Prdx1	0	1.01328	1	0.994	0	Naive CD11c
Arhgap25	0	0.929288	0.833	0.246	0	Naive CD11c
Il11ra1	9.51441e-303	0.88742	0.745	0.175	1.31698e-298	Naive CD11c
Lgals3	6.0587e-288	0.768962	1	0.997	8.38646e-284	Naive CD11c
Itgb2	7.71173e-245	0.782577	0.925	0.613	1.06746e-240	Naive CD11c
Rhoc	8.03933e-236	0.800005	0.895	0.465	1.1128e-231	Naive CD11c
Atp6v0a1	5.32033e-235	0.753604	0.822	0.334	7.3644e-231	Naive CD11c
Il7r	1.06171e-215	0.782199	0.873	0.463	1.46961e-211	Naive CD11c
Dnmt3a	1.02824e-208	0.896946	0.755	0.31	1.4233e-204	Naive CD11c
Csf2rb	9.4876e-206	0.798361	0.841	0.417	1.31327e-201	Naive CD11c
Rnf128	1.23952e-202	0.752191	0.876	0.464	1.71574e-198	Naive CD11c
Mfge8	1.80819e-192	1.43073	0.65	0.225	2.50289e-188	Naive CD11c
Cd74	2.15755e-101	1.43207	0.621	0.313	2.98648e-97	Naive CD11c
