## Supplementary Table 5 for "Breast Cancer Macrophage Heterogeneity and Self-renewal are Determined by Spatial Localization"

### Sheet: Human breast cancer cases summa
Supplementary_Table_5: Tumor characretistics of human breast cancer cohot
Sample ID	Cancer type	Molecular subtype	Grade	Age
S18-366515_5 N1	Invasive ductal carcinoma	TNBC	3/3	76
S18-660374_7 M	Invasive ductal carcinoma	ER 5% weak, PR 0%, HER2-	3/3	78
S18-630743_14 M1	Invasive ductal carcinoma	ER 99%, PR 99%, HER2-	2/3	47
S17-250721_30 M1	Invasive ductal carcinoma	ER 5% weak, PR 0%, HER2+	3/3	38
S18-528334_10 L2	Invasive ductal carcinoma	ER 5% weak, PR 0%, HER2-	3/3	33
S18-481332_11 M1	Invasive ductal carcinoma	ER 0%, PR 0%, HER2+	3/3	74
S18-315447_5 M1	Invasive ductal carcinoma	ER 70%, PR 70%, HER2+	3/3	30
S18-366515_5 N1	Invasive ductal carcinoma	TNBC	3/3	76
S18-565413_9 M3	Invasive ductal carcinoma	ER 99% weak, PR 99%, HER2-	2/3	41
S18-617455_2 D	Invasive lobular carcinoma	ER 60% weak, PR 80%, HER2-	3/3	38
S18-27634_7 M	Invasive ductal carcinoma	TNBC	3/3	51
S18-512926_4 M	Invasive ductal carcinoma	ER 90% weak, PR 90%, HER2+	3/3	49
S18-215924_4 M	Invasive ductal carcinoma	TNBC	3/3	47
S17-90232_11 T	Invasive ductal carcinoma	TNBC	3/3	66
S17-312243_2 S2	Invasive ductal carcinoma	ER 5% weak, PR 0%, HER2-	3/3	60
